# Comparison of confound adjustment methods in the construction of gene co-expression networks

**DOI:** 10.1101/2021.05.18.444709

**Authors:** A.C. Cote, H.E. Young, L.M. Huckins

**Affiliations:** Pamela Sklar Division of Psychiatric Genomics, Icahn School of Medicine at Mount Sinai, New York, NY 10029, USA; Department of Psychiatry, Icahn School of Medicine at Mount Sinai, New York, NY 10029, USA; Department of Genetics and Genomics, Icahn School of Medicine at Mount Sinai, New York, NY 10029, USA; Icahn Institute for Genomics and Multiscale Biology, Icahn School of Medicine at Mount Sinai, New York, NY 10029, USA; Seaver Autism Center for Research and Treatment, Icahn School of Medicine at Mount Sinai, New York, NY 10029, USA; Mental Illness Research, Education and Clinical Centers, James J. Peters Department of Veterans Affairs Medical Center, Bronx, NY 10468, USA

**Author notes:** Corresponding author, Correspondence should be addressed to Laura M. Huckins, PhD, Alanna C. Cote, Hannah E. Young.

**Keywords:** Co-expression, Confound, Covariate, Batch effects, RNA-seq, Normalization, Module discovery, Complex traits

## Abstract

Adjustment for confounding sources of expression variation is an important preprocessing step in large gene expression studies, but the effect of confound adjustment on co-expression network analysis has not been well-characterized. Here, we demonstrate that the choice of confound adjustment method can have a considerable effect on the architecture of the resulting co-expression network. We compare standard and alternative confound adjustment methods and provide recommendations for their use in the construction of gene co-expression networks from bulk tissue RNA-seq datasets.
