## Additional File 3 for "Comparison of confound adjustment methods in the construction of gene co-expression networks"

### Sheet: Power_Parameter
Choice of power parameter for WGCNA module detection
Tissue	Adjustment_Method	Power parameter
Whole Blood	PC	4
Whole Blood	RUVCorr	5
Whole Blood	CONFETI	3
Whole Blood	Known	6
Whole Blood	PEER	3
Whole Blood	None	10
Adipose-subcutaneous	PC	5
Adipose-subcutaneous	RUVCorr	4
Adipose-subcutaneous	CONFETI	2
Adipose-subcutaneous	Known	6
Adipose-subcutaneous	PEER	3
Adipose-subcutaneous	None	5
Muscle-skeletal	PC	4
Muscle-skeletal	RUVCorr	6
Muscle-skeletal	CONFETI	2
Muscle-skeletal	Known	5
Muscle-skeletal	PEER	3
Muscle-skeletal	None	8
Small intestine-terminal ileum	PC	4
Small intestine-terminal ileum	RUVCorr	6
Small intestine-terminal ileum	CONFETI	2
Small intestine-terminal ileum	Known	10
Small intestine-terminal ileum	PEER	4
Small intestine-terminal ileum	None	9
Spleen	PC	3
Spleen	RUVCorr	5
Spleen	CONFETI	3
Spleen	Known	7
Spleen	PEER	3
Spleen	None	11
Heart-left ventricle	PC	4
Heart-left ventricle	RUVCorr	6
Heart-left ventricle	CONFETI	2
Heart-left ventricle	Known	5
Heart-left ventricle	PEER	3
Heart-left ventricle	None	6
