## Additional File 4 for "Comparison of confound adjustment methods in the construction of gene co-expression networks"

### Sheet: Positive_Control_Gene_Groups
Positive control gene groups used for evaluation of RUVCorr parameters
Gene group	ENSID	Gene Symbol
MHC	ENSG00000206503	HLA-A
MHC	ENSG00000234745	HLA-B
MHC	ENSG00000204525	HLA-C
MHC	ENSG00000204257	HLA-DMA
MHC	ENSG00000242574	HLA-DMB
MHC	ENSG00000204252	HLA-DOA
MHC	ENSG00000241106	HLA-DOB
MHC	ENSG00000237398	HLA-DPA3
MHC	ENSG00000226030	HLA-DQB3
MHC	ENSG00000204287	HLA-DRA
MHC	ENSG00000196126	HLA-DRB1
MHC	ENSG00000227442
MHC	ENSG00000204632	HLA-G
MHC	ENSG00000181126	HLA-V
MHC	ENSG00000231389	HLA-DPA1
MHC	ENSG00000223865	HLA-DPB1
MHC	ENSG00000231461	HLA-DPA2
MHC	ENSG00000224557	HLA-DPB2
MHC	ENSG00000196735	HLA-DQA1
MHC	ENSG00000237541	HLA-DQA2
MHC	ENSG00000179344	HLA-DQB1
MHC	ENSG00000232629	HLA-DQB2
MHC	ENSG00000196101
MHC	ENSG00000227357
MHC	ENSG00000198502	HLA-DRB5
MHC	ENSG00000229391	HLA-DRB6
MHC	ENSG00000227099
MHC	ENSG00000233697
MHC	ENSG00000196301	HLA-DRB9
MHC	ENSG00000204592	HLA-E
MHC	ENSG00000204642	HLA-F
MHC	ENSG00000206341	HLA-H
MHC	ENSG00000204622	HLA-J
MHC	ENSG00000230795	HLA-K
MHC	ENSG00000243753	HLA-L
MHC	ENSG00000224372	HLA-N
MHC	ENSG00000261548	HLA-P
MHC	ENSG00000225851	HLA-S
MHC	ENSG00000231130	HLA-T
MHC	ENSG00000228078	HLA-U
MHC	ENSG00000235290	HLA-W
MHC	ENSG00000235301	HLA-Z
Sodium_channel	ENSG00000144285	SCN1A
Sodium_channel	ENSG00000153253	SCN3A
Sodium_channel	ENSG00000007314	SCN4A
Sodium_channel	ENSG00000183873	SCN5A
Sodium_channel	ENSG00000136546	SCN7A
Sodium_channel	ENSG00000196876	SCN8A
Sodium_channel	ENSG00000168356	SCN11A
Sodium_channel	ENSG00000105711	SCN1B
Sodium_channel	ENSG00000149575	SCN2B
Sodium_channel	ENSG00000166257	SCN3B
Sodium_channel	ENSG00000177098	SCN4B
Ribosome	ENSG00000147403	RPL10
Ribosome	ENSG00000198755	RPL10A
Ribosome	ENSG00000142676	RPL11
Ribosome	ENSG00000197958	RPL12
Ribosome	ENSG00000167526	RPL13
Ribosome	ENSG00000142541	RPL13A
Ribosome	ENSG00000188846	RPL14
Ribosome	ENSG00000174748	RPL15
Ribosome	ENSG00000265681	RPL17
Ribosome	ENSG00000063177	RPL18
Ribosome	ENSG00000105640	RPL18A
Ribosome	ENSG00000108298	RPL19
Ribosome	ENSG00000122026	RPL21
Ribosome	ENSG00000116251	RPL22
Ribosome	ENSG00000125691	RPL23
Ribosome	ENSG00000198242	RPL23A
Ribosome	ENSG00000114391	RPL24
Ribosome	ENSG00000161970	RPL26
Ribosome	ENSG00000131469	RPL27
Ribosome	ENSG00000166441	RPL27A
Ribosome	ENSG00000108107	RPL28
Ribosome	ENSG00000162244	RPL29
Ribosome	ENSG00000100316	RPL3
Ribosome	ENSG00000156482	RPL30
Ribosome	ENSG00000071082	RPL31
Ribosome	ENSG00000144713	RPL32
Ribosome	ENSG00000109475	RPL34
Ribosome	ENSG00000136942	RPL35
Ribosome	ENSG00000182899	RPL35A
Ribosome	ENSG00000130255	RPL36
Ribosome	ENSG00000241343	RPL36A
Ribosome	ENSG00000145592	RPL37
Ribosome	ENSG00000197756	RPL37A
Ribosome	ENSG00000172809	RPL38
Ribosome	ENSG00000198918	RPL39
Ribosome	ENSG00000174444	RPL4
Ribosome	ENSG00000229117	RPL41
Ribosome	ENSG00000122406	RPL5
Ribosome	ENSG00000089009	RPL6
Ribosome	ENSG00000147604	RPL7
Ribosome	ENSG00000280858
Ribosome	ENSG00000148303	RPL7A
Ribosome	ENSG00000161016	RPL8
Ribosome	ENSG00000163682	RPL9
Ribosome	ENSG00000089157	RPLP0
Ribosome	ENSG00000137818	RPLP1
Ribosome	ENSG00000177600	RPLP2
Ribosome	ENSG00000124614	RPS10
Ribosome	ENSG00000142534	RPS11
Ribosome	ENSG00000112306	RPS12
Ribosome	ENSG00000110700	RPS13
Ribosome	ENSG00000164587	RPS14
Ribosome	ENSG00000115268	RPS15
Ribosome	ENSG00000134419	RPS15A
Ribosome	ENSG00000105193	RPS16
Ribosome	ENSG00000278229
Ribosome	ENSG00000182774	RPS17
Ribosome	ENSG00000227794
Ribosome	ENSG00000226225
Ribosome	ENSG00000223367
Ribosome	ENSG00000096150
Ribosome	ENSG00000235650
Ribosome	ENSG00000231500	RPS18
Ribosome	ENSG00000105372	RPS19
Ribosome	ENSG00000140988	RPS2
Ribosome	ENSG00000008988	RPS20
Ribosome	ENSG00000171858	RPS21
Ribosome	ENSG00000186468	RPS23
Ribosome	ENSG00000138326	RPS24
Ribosome	ENSG00000280831
Ribosome	ENSG00000118181	RPS25
Ribosome	ENSG00000197728	RPS26
Ribosome	ENSG00000177954	RPS27
Ribosome	ENSG00000143947	RPS27A
Ribosome	ENSG00000233927	RPS28
Ribosome	ENSG00000213741	RPS29
Ribosome	ENSG00000149273	RPS3
Ribosome	ENSG00000145425	RPS3A
Ribosome	ENSG00000198034	RPS4X
Ribosome	ENSG00000083845	RPS5
Ribosome	ENSG00000137154	RPS6
Ribosome	ENSG00000171863	RPS7
Ribosome	ENSG00000142937	RPS8
Ribosome	ENSG00000274626
Ribosome	ENSG00000277359
Ribosome	ENSG00000277079
Ribosome	ENSG00000274005
Ribosome	ENSG00000275323
Ribosome	ENSG00000274950
Ribosome	ENSG00000278081
Ribosome	ENSG00000274646
Ribosome	ENSG00000278270
Ribosome	ENSG00000170889	RPS9
Ribosome	ENSG00000168028	RPSA
